# Machine-learning based detection of adventitious microbes in T-cell therapy cultures using long read sequencing

**DOI:** 10.1101/2022.11.03.514634

**Authors:** James P. B. Strutt, Meenubharathi Natarajan, Elizabeth Lee, Denise Bei Lin Teo, Wei-Xiang Sin, Faye Ka-Wai Cheung, Marvin Chew, Khaing Thazin, Paul W. Barone, Jacqueline M. Wolfrum, Rohan B. H. Williams, Scott A. Rice, Stacy L. Springs

**Affiliations:** Singapore-MIT Alliance for Research and Technology, Singapore; MIT Center for Biomedical Innovation, Massachusetts Institute of Technology, U.S.A.; CSIRO Microbiomes for One Systems Health, Agriculture and Food, Westmead, Australia; Singapore Centre for Environmental Life Sciences Engineering, Life Sciences Institute, National University of Singapore, Singapore; Singapore Centre for Environmental Life Sciences Engineering, Nanyang Technological University, Singapore

**Keywords:** T-cells, adventitious agents, machine learning, sterility

## Abstract

Assuring that cell therapy products are safe before releasing them for use in patients is critical. Currently, compendial sterility testing for bacteria and fungi can take 7-14 days. The goal of this work was to develop a rapid untargeted approach for the sensitive detection of microbial contaminants at low abundance from low volume samples during the manufacturing process of cell therapies. We developed a long-read sequencing methodology using Oxford Nanopore Technologies MinION platform with 16S and 18S amplicon sequencing to detect USP<71> organisms and other microbial species. Reads are classified metagenomically to predict the microbial species. We used an extreme gradient boosting machine learning algorithm (XGBoost) to first assess if a sample is contaminated and second, determine whether the predicted contaminant is correctly classified or misclassified. The model was used to make a final decision on the sterility status of the input sample. An optimised experimental and bioinformatics pipeline starting from spiked species through to sequenced reads allowed for the detection of microbial samples at 10 CFU / mL using metagenomic classification. Machine learning can be coupled with long read sequencing to detect and identify sample sterility status and microbial species present in T-cell cultures, including the USP<71> organisms to 10 CFU / mL.

**Importance:** This research presents a novel method for rapidly and accurately detecting microbial contaminants in cell therapy products, which is essential for ensuring patient safety. Traditional testing methods are time-consuming, taking 7-14 days, while our approach can significantly reduce this time. By combining advanced long read Nanopore sequencing techniques and machine learning, we can effectively identify the presence and types of microbial contaminants at low abundance levels. This breakthrough has the potential to improve the safety and efficiency of cell therapy manufacturing, leading to better patient outcomes and a more streamlined production process.
