## Supplementary Table 4. Sequencing Summary Statistics for "Machine-learning based detection of adventitious microbes in T-cell therapy cultures using long read sequencing"

index	Activechannels	Meanreadlength	Meanreadquality	Medianreadlength	Medianreadquality	Numberofreads	ReadlengthN50	Totalbases
20200324_aDNA_PAO1unfiltTCPA_510000000CFU_1_24	53	2,167.10	10.5	1,571.00	10.8	57	2,566.00	123,527.00
20200324_aDNA_PAO1unfiltTCPA_10000000CFU_1_24	445	1,521.70	11.3	1,560.00	11.6	2,161.00	1,561.00	3,288,473.00
20200324_aDNA_PAO1filtTCPA_510000000CFU_1_24	12	2,448.70	9.5	1,535.50	9.3	12	5,890.00	29,384.00
20200324_aDNA_PAO1filtTCPA_10000000CFU_1_24	353	1,486.40	11.2	1,556.00	11.4	810	1,559.00	1,204,007.00
20200324_aDNA_PAO1unfiltTCPA_510000000CFU_2_24	468	1,552.20	11.2	1,566.00	11.4	14,164.00	1,567.00	21,985,959.00
20200324_aDNA_PAO1unfiltTCPA_10000000CFU_2_24	474	1,543.30	11.2	1,565.00	11.4	73,463.00	1,566.00	113,373,469.00
20200324_aDNA_PAO1filtTCPA_510000000CFU_2_24	478	1,542.40	11.2	1,566.00	11.4	248,068.00	1,567.00	382,627,920.00
20200324_aDNA_PAO1filtTCPA_10000000CFU_2_24	476	1,538.20	11.2	1,565.00	11.4	787,555.00	1,566.00	1,211,404,951.00
20200403_aDNA_PAO1unfiltTCPA_510000000CFU_3_2	507	1,537.90	11.8	1,564.00	12	35,996.00	1,565.00	55,359,429.00
20200403_aDNA_PAO1filtTCPA_510000000CFU_3_2	507	1,531.80	11.7	1,565.00	12	28,352.00	1,565.00	43,428,198.00
20200403_aDNA_Unknown1_1000000000CFU_1_24	507	1,526.10	11.8	1,562.00	12	15,214.00	1,563.00	23,218,688.00
20200403_aDNA_Unknown2_1000000000CFU_1_24	508	1,531.20	11.8	1,563.00	12.1	41,351.00	1,564.00	63,315,423.00
20200403_aDNA_PAO1unfiltTCPA_32000000CFU_1_24	507	1,537.80	11.3	1,565.00	11.5	92,128.00	1,566.00	141,671,036.00
20200403_aDNA_PAO1filtTCPA_32000000CFU_1_24	507	1,533.50	11.2	1,566.00	11.5	136,237.00	1,567.00	208,917,767.00
20200403_aDNA_Unknown2_1000000000CFU_2_24	90	1,479.60	11.2	1,556.00	11.6	108	1,558.00	159,800.00
20200403_aDNA_PAO1unfiltTCPA_50000CFU_1_24	500	1,576.10	11.3	1,566.00	11.5	7,097.00	1,568.00	11,185,664.00
20200403_aDNA_PAO1filtTCPA_50000CFU_1_24	500	1,539.40	11.4	1,566.00	11.6	6,108.00	1,567.00	9,402,692.00
20200403_aDNA_PAO1unfiltTCPA_63500CFU_1_24	503	1,543.90	11.3	1,565.00	11.5	24,648.00	1,566.00	38,053,891.00
20200403_aDNA_PAO1filtTCPA_63500CFU_1_24	501	1,535.10	11.2	1,563.00	11.5	9,199.00	1,564.00	14,121,792.00
20200629_aDNA_PAO1filtTCPA_508000CFU_1_20	473	1,532.10	9.7	1,570.00	9.9	10,225.00	1,571.00	15,665,335.00
20200629_aDNA_PAO1unfiltTCPA_508000CFU_1_20	409	1,568.60	9.8	1,571.00	10	1,413.00	1,573.00	2,216,377.00
20200629_aDNA_PAO1filtTCPA_5080CFU_1_20	428	1,540.50	9.7	1,575.00	9.9	1,732.00	1,577.00	2,668,211.00
20200629_aDNA_PAO1unfiltTCPA_5080CFU_1_20	38	2,879.00	10.1	2,589.50	10.4	42	3,272.00	120,917.00
20200629_aDNA_PAO1filtTCPA_508CFU_1_20	398	1,541.80	9.7	1,576.00	9.9	1,257.00	1,577.00	1,938,034.00
20200629_aDNA_PAO1unfiltTCPA_508CFU_1_20	460	1,572.70	9.7	1,576.00	9.9	3,711.00	1,579.00	5,836,339.00
20200629_aDNA_PAO1filtTCPA_50800000CFU_1_20	485	1,535.90	9.7	1,571.00	9.9	68,967.00	1,572.00	105,924,906.00
20200629_aDNA_PAO1filtTCPA_5080000CFU_3_24	369	1,508.90	9.4	1,560.00	9.5	7,677.00	1,562.00	11,583,752.00
20200629_aDNA_PAO1unfiltTCPA_508000CFU_2_24	267	1,511.20	9.4	1,560.00	9.5	1,200.00	1,561.00	1,813,471.00
20200629_aDNA_PAO1filtTCPA_508000CFU_2_24	34	1,530.20	9.4	1,563.00	9.4	37	1,564.00	56,616.00
20200629_aDNA_PAO1unfiltTCPA_508000CFU_3_24	4	2,583.50	9.2	2,194.00	8.9	4	2,849.00	10,334.00
20200629_aDNA_PAO1filtTCPA_50000CFU_2_24	176	1,504.60	9.4	1,564.00	9.5	377	1,565.00	567,237.00
20200629_aDNA_PAO1unfiltTCPA_50000CFU_2_24	122	1,546.90	9.5	1,566.00	9.6	181	1,568.00	279,991.00
20200701_aDNA_PAO1filtTCPA_50800000CFU_2_18	510	1,549.60	10	1,571.00	10.2	49,496.00	1,572.00	76,700,509.00
20200701_aDNA_PAO1unfiltTCPA_50800000CFU_2_18	510	1,549.30	10	1,572.00	10.2	104,721.00	1,572.00	162,246,631.00
20200701_aDNA_PAO1filtTCPA_5080CFU_2_18	407	1,532.50	10	1,575.00	10.2	996	1,577.00	1,526,404.00
20200701_aDNA_PAO1unfiltTCPA_5080CFU_2_18	486	1,650.20	10	1,578.00	10.2	2,321.00	1,581.00	3,830,152.00
20200729_aDNA_PAO1filtTCPA_10CFU_1_24	369	1,491.80	9.7	1,550.00	9.8	1,086.00	1,559.00	1,620,113.00
20200729_aDNA_PAO1filtTCPA_10CFU_2_24	238	1,531.70	9.7	1,554.50	9.8	464	1,560.00	710,694.00
20200729_aDNA_PAO1filtTCPA_10CFU_4_24	9	2,625.70	10.4	2,622.00	10.3	9	2,857.00	23,631.00
20200729_aDNA_PAO1filtTCPA_10CFU_5_24	27	2,100.80	9.8	2,270.00	9.8	28	2,767.00	58,823.00
20200729_aDNA_PAO1unfiltTCPA_10CFU_1_24	161	2,207.20	9.9	1,759.00	10.1	221	2,603.00	487,784.00
20200729_aDNA_PAO1unfiltTCPA_10CFU_2_24	8	2,939.10	9.8	2,891.50	9.6	8	3,491.00	23,513.00
20200729_aDNA_PAO1unfiltTCPA_10CFU_3_24	35	2,619.00	10	2,501.00	10.2	39	3,090.00	102,141.00
20201013_aDNA_PAO123S_1000000000CFU_1_18	222	1,173.10	8.9	1,057.00	8.9	1,120.00	1,440.00	1,313,841.00
20201013_aDNA_PAO1ITS_1000000000CFU_1_18	254	813.2	8.8	529	8.8	3,514.00	716	2,857,507.00
20201013_aDNA_PAO116SITS_1000000000CFU_1_18	251	1,118.20	8.9	997	8.9	2,132.00	1,413.00	2,383,945.00
20201013_aDNA_PAO116SITS23S_1000000000CFU_1_18	196	1,743.00	9	1,280.50	9	644	2,775.00	1,122,505.00
20201013_aDNA_PAO1filtTCPA23S_500000000CFU_1_18	160	1,139.60	9	982	9	362	1,451.00	412,536.00
20201013_aDNA_PAO1filtTCPAITS_500000000CFU_1_18	216	520.8	8.8	492	8.8	779	534	405,687.00
20201013_aDNA_PAO1filtTCPA16SITS_500000000CFU_1_18	249	1,125.90	8.9	1,008.00	9	2,129.00	1,349.00	2,396,963.00
20201013_aDNA_PAO1filtTCPA16SITS23S_500000000CFU_1_18	171	1,684.60	8.8	1,340.00	8.8	449	2,481.00	756,396.00
20201013_aDNA_PAO123S_1000000000CFU_2_15	84	1,918.50	10.3	1,460.50	10.3	104	3,032.00	199,521.00
20201014_aDNA_PAO116SITS12S_1000000000CFU_2_15	133	2,107.00	9.1	1,940.00	9	4,081.00	3,022.00	8,598,529.00
20201103_aDNA_PAO1unfiltTCPA_508000CFU_3_12	493	1,528.50	10.8	1,063.00	11	37,453.00	2,440.00	57,246,696.00
20201103_aDNA_PAO1unfiltTCPA_50000CFU_3_12	470	1,014.00	10.5	746	10.6	3,493.00	1,245.00	3,542,048.00
20201103_aDNA_PAO1unfiltTCPA_5080CFU_3_12	354	972.6	10.5	791	10.6	843	1,171.00	819,877.00
20201103_aDNA_PAO1unfiltTCPA_508CFU_4_12	439	1,112.30	10.6	922	10.7	1,715.00	1,351.00	1,907,541.00
20201103_aDNA_PAO1unfiltTCPA_508CFU_1_12	87	1,203.30	10.5	786	10.5	101	1,507.00	121,535.00
20201103_aDNA_PAO1unfiltTCPA_5080CFU_4_12	427	1,790.10	10.5	1,429.00	10.7	1,489.00	2,673.00	2,665,457.00
20201103_aDNA_PAO1unfiltTCPA_50000CFU_4_12	305	1,334.10	10.7	1,065.00	10.8	571	1,845.00	761,795.00
20201103_aDNA_PAO1unfiltTCPA_508000CFU_4_12	235	1,158.90	10.4	924	10.5	333	1,512.00	385,904.00
20201104_aDNA_PAO1unfiltTCPA_508000CFU_6_12	326	1,705.60	9	1,549.00	9.1	1,318.00	2,383.00	2,248,002.00
20201104_aDNA_PAO1unfiltTCPA_50000CFU_5_12	347	1,564.00	9	1,178.00	9.1	1,896.00	2,368.00	2,965,347.00
20201104_aDNA_PAO1unfiltTCPA_5080CFU_5_12	66	1,172.30	8.9	852	9.2	77	1,696.00	90,265.00
20201104_aDNA_PAO1unfiltTCPA_508CFU_2_12	159	1,057.20	9.1	736	9.2	244	1,384.00	257,953.00
20201104_aDNA_PAO1unfiltTCPA_508CFU_3_12	232	1,056.70	9.2	737.5	9.2	490	1,293.00	517,771.00
20201104_aDNA_PAO1unfiltTCPA_5080CFU_6_12	287	961.4	9.1	695	9.1	800	1,214.00	769,145.00
20201104_aDNA_PAO1unfiltTCPA_50000CFU_6_12	279	1,295.60	9.1	981	9.1	777	1,869.00	1,006,692.00
20201104_aDNA_PAO1unfiltTCPA_508000CFU_5_12	235	1,680.40	9	1,376.50	9	530	2,507.00	890,611.00
20200729_aDNA_PAO1filtTCPA_10CFU_6_12	332	1,468.30	10.6	1,166.00	10.6	2,079.00	1,954.00	3,052,512.00
20200729_aDNA_PAO1filtTCPA_10CFU_7_12	263	1,519.00	10.1	1,303.00	10.2	691	1,983.00	1,049,637.00
20200729_aDNA_PAO1filtTCPA_10CFU_8_12	138	1,244.10	10.1	915	10.2	211	1,765.00	262,511.00
20200729_aDNA_PAO1unfiltTCPA_10CFU_4_12	154	1,579.90	10.1	1,397.00	10.2	230	2,002.00	363,380.00
20201103_aDNA_PAO1_10000000000CFU_1_12	481	1,535.30	9.7	1,587.00	9.8	487,877.00	1,588.00	749,050,769.00
20201103_aDNA_PAO1_10000000000CFU_1_12	481	1,535.30	9.7	1,587.00	9.8	487,877.00	1,588.00	749,050,769.00
20201103_aDNA_PAO1_10000000000CFU_2_12	464	1,556.80	9.7	1,589.00	9.8	25,497.00	1,590.00	39,693,115.00
20201103_aDNA_PAO1_10000000000CFU_3_12	439	1,558.50	9.7	1,589.00	9.8	7,946.00	1,589.00	12,384,117.00
20201103_aDNA_PAO1_100000000CFU_1_12	471	1,554.00	9.7	1,587.00	9.8	44,590.00	1,588.00	69,294,987.00
20201103_aDNA_PAO1_1000000CFU_1_12	365	1,554.80	9.7	1,589.00	9.8	1,384.00	1,590.00	2,151,816.00
20201103_aDNA_PAO1_300000CFU_1_12	25	1,555.90	10	1,580.00	10	27	1,580.00	42,009.00
20210628_aDNA_PlainMedia16S_0CFU_79_12	86	1,516.00	8.7	1,563.00	9.1	95	1,564.00	144,018.00
20210628_aDNA_TCell16S_0CFU_79_12	375	1,534.50	8.9	1,567.00	9.2	809	1,568.00	1,241,384.00
20210628_aDNA_CellfreeMedia16S_0CFU_79_12	431	1,508.00	8.9	1,566.00	9.1	1,441.00	1,569.00	2,173,039.00
20210628_aDNA_Pacnes16S_1000CFU_79_12	477	1,537.30	8.9	1,556.00	9.1	411,474.00	1,557.00	632,550,787.00
20210628_aDNA_TCPacnes16S_1000CFU_79_12	469	1,540.30	9.1	1,558.00	9.2	134,552.00	1,558.00	207,256,657.00
20210628_aDNA_PlainMedia_0CFU_79_12	432	426.4	8.2	225	8.3	1,646.00	310	701,919.00
20210628_aDNA_TCell_0CFU_79_12	474	2,462.80	9.9	1,938.00	10.2	92,108.00	3,712.00	226,840,023.00
20210628_aDNA_CellfreeMedia_0CFU_79_12	473	1,196.30	9.8	857	9.9	70,230.00	1,737.00	84,017,785.00
20210628_aDNA_TCPAEC_1000CFU_79_12	481	2,649.60	9.8	2,073.00	10.1	116,037.00	4,025.00	307,456,991.00
20210628_aDNA_Pacnes_1000CFU_79_12	482	7,047.50	9.9	5,092.00	10.1	142,785.00	11,524.00	1,006,275,908.00
20210628_aDNA_TCPacnes_1000CFU_79_12	473	6,282.70	9.9	4,550.00	10.2	44,875.00	10,357.00	281,936,055.00
20210726_aDNA_PlainMedia16S_0CFU_80_24	1	1,504.00	7.8	1,504.00	7.8	1	1,504.00	1,504.00
20210726_aDNA_CellfreeMedia16S_0CFU_80_24	64	1,545.40	9.3	1,566.00	9.5	91	1,566.00	140,632.00
20210726_aDNA_TCPAEC16S_1000CFU_80_24	174	1,462.10	9.3	1,561.00	9.4	116,803.00	1,563.00	170,775,538.00
20210726_aDNA_Cacnes16S_1000CFU_80_24	166	1,523.20	9.2	1,555.00	9.3	8,852.00	1,556.00	13,483,030.00
20210726_aDNA_TCCacnes16S_1000CFU_80_24	174	1,496.80	9.2	1,552.00	9.3	132,361.00	1,554.00	198,122,205.00
20210726_DNA_PB-TCell_0CFU_81_24	62	2,969.70	9	1,420.00	9	517	6,632.00	1,535,360.00
20210726_DNA_PB-TCellEC_1000CFU_81_24	86	2,530.40	9.1	1,745.00	9.1	2,664.00	4,287.00	6,741,118.00
20210726_DNA_PS-TCell_0CFU_81_24	87	1,949.50	9.1	1,404.00	9.1	4,636.00	3,170.00	9,037,711.00
20210726_DNA_PS-TCellEC_1000CFU_81_24	85	3,292.60	9.1	2,202.00	9.1	4,367.00	5,672.00	14,378,995.00
20210727_aDNA_PB-TCell16S_0CFU_82_18	70	1,444.80	9.1	1,616.00	9.2	76	1,626.00	109,805.00
20210727_aDNA_PS-TCell16S_0CFU_82_18	235	1,448.40	9.5	1,572.00	9.5	337	1,575.00	488,114.00
20210727_aDNA_PS-TCellEC16S_1000CFU_82_18	496	1,509.50	9.5	1,572.00	9.7	684,660.00	1,574.00	1,033,487,208.00
20210726_aDNA_PlainMedia16S_0CFU_80_24	1	1,504.00	7.8	1,504.00	7.8	1	1,504.00	1,504.00
20210726_aDNA_TCellKleb16S_1000CFU_80_24	3	1,500.50	8.6	1,523.00	8.6	4	1,571.00	6,002.00
20210726_aDNA_CellfreeMedia16S_0CFU_80_24	64	1,545.40	9.3	1,566.00	9.5	91	1,566.00	140,632.00
20210726_aDNA_TCPAEC16S_1000CFU_80_24	174	1,462.10	9.3	1,561.00	9.4	116,803.00	1,563.00	170,775,538.00
20210726_aDNA_Cacnes16S_1000CFU_80_24	166	1,523.20	9.2	1,555.00	9.3	8,852.00	1,556.00	13,483,030.00
20210726_aDNA_TCCacnes16S_1000CFU_80_24	174	1,496.80	9.2	1,552.00	9.3	132,361.00	1,554.00	198,122,205.00
20210726_DNA_PlainMedia_0CFU_81_24	30	551.9	8.4	234	8.3	45	5,382.00	24,834.00
20210726_DNA_TCellKleb_1000CFU_81_24	86	1,924.70	9.1	1,403.00	9	5,053.00	3,016.00	9,725,354.00
20210726_DNA_CellfreeMedia_0CFU_81_24	81	415.9	8.7	315	8.6	1,694.00	428	704,525.00
20210726_DNA_TCPAEC_1000CFU_81_24	89	4,218.40	8.9	2,779.00	8.9	6,197.00	7,479.00	26,141,635.00
20210726_DNA_Cacnes_1000CFU_81_24	77	2,778.20	8.9	1,865.00	8.9	1,591.00	4,667.00	4,420,118.00
20210726_DNA_TCCacnes_1000CFU_81_24	78	3,736.10	9	2,388.00	9	2,661.00	6,857.00	9,941,694.00
20210727_DNA_PB-TCell_0CFU_83_18	439	3,132.70	9.6	1,551.00	9.6	27,956.00	6,793.00	87,577,227.00
20210727_DNA_PB-TCellEC_1000CFU_83_18	450	2,492.10	9.6	1,599.00	9.7	101,658.00	4,465.00	253,341,498.00
20210727_DNA_PS-TCell_0CFU_83_18	446	1,808.20	9.6	1,240.00	9.7	89,559.00	3,015.00	161,944,349.00
20210727_DNA_PS-TCellEC_1000CFU_83_18	450	3,225.60	9.6	2,084.00	9.7	138,497.00	5,770.00	446,729,111.00
20210727_DNA_PlainMedia_0CFU_83_18	342	682.6	8.5	225	8.3	1,162.00	3,303.00	793,220.00
20210727_DNA_TCellKleb_1000CFU_83_18	443	1,970.30	9.6	1,388.00	9.7	56,166.00	3,222.00	110,664,910.00
20210727_DNA_CellfreeMedia_0CFU_83_18	434	429.9	9.1	297	9.1	15,038.00	437	6,465,134.00
20210727_DNA_TCPAEC_1000CFU_83_18	448	4,322.40	9.4	2,815.00	9.5	133,251.00	7,814.00	575,958,071.00
20210727_DNA_Cacnes_1000CFU_83_18	445	2,969.40	9.4	1,784.50	9.5	52,598.00	5,515.00	156,184,441.00
20210727_DNA_TCCacnes_1000CFU_83_18	446	4,023.10	9.6	2,449.00	9.7	133,645.00	7,680.00	537,660,579.00
20211021_aDNA_Klebpneu-zymo-16S_10CFU_89_18	2	329.5	9.3	329.5	9.3	2	413	659
20211021_aDNA_Klebpneu-zymo-16S_100CFU_89_18	12	856.9	7.7	766	8.1	12	1,634.00	10,283.00
20211021_aDNA_Klebpneu-zymo-16S_1000CFU_89_18	3	506.8	8.2	360	8.3	4	1,101.00	2,027.00
20211021_aDNA_Klebpneu-zymo-16S_10000CFU_89_18	10	520.5	8.4	580	8.3	11	592	5,726.00
20211021_aDNA_Klebpneu-no-zymo-16S_10CFU_810_18	200	1,356.20	7.7	1,550.00	7.7	373	1,557.00	505,852.00
20211021_aDNA_Klebpneu-no-zymo-16S_100CFU_810_18	401	1,503.90	8.7	1,565.00	8.9	2,771.00	1,567.00	4,167,365.00
20211021_aDNA_Klebpneu-no-zymo-16S_1000CFU_810_18	450	1,515.10	8.8	1,565.00	8.9	113,238.00	1,566.00	171,565,761.00
20211021_aDNA_Klebpneu-no-zymo-16S_10000CFU_810_18	406	1,507.30	8.7	1,564.00	8.9	5,828.00	1,565.00	8,784,550.00
20211021_aDNA_TCKlebpneu-zymo-16S_10CFU_89_18	155	1,500.10	8.8	1,568.00	8.9	299	1,571.00	448,533.00
20211021_aDNA_TCKlebpneu-zymo-16S_100CFU_89_18	132	1,467.30	8.5	1,566.00	8.7	224	1,573.00	328,675.00
20211021_aDNA_TCKlebpneu-zymo-16S_1000CFU_89_18	44	1,416.80	8.3	1,559.00	8.5	55	1,567.00	77,923.00
20211021_aDNA_TCKlebpneu-zymo-16S_10000CFU_89_18	23	1,093.90	7.9	1,505.00	8	27	1,565.00	29,536.00
20211021_aDNA_TCKlebpneu-no-zymo-16S_10CFU_810_18	285	1,519.00	8.7	1,563.00	8.8	605	1,565.00	918,971.00
20211021_aDNA_TCKlebpneu-no-zymo-16S_100CFU_810_18	3	1,065.00	7.1	1,474.00	6.4	3	1,474.00	3,195.00
20211021_aDNA_TCKlebpneu-no-zymo-16S_1000CFU_810_18	446	1,517.10	8.8	1,564.00	9	102,234.00	1,566.00	155,104,227.00
20210512_aDNA_CalbicansUnfiltTC_27300000CFU_78_12	332	1,572.70	10	1,239.00	10.2	111,462.00	2,505.00	175,294,787.00
20210512_aDNA_CalbicansUnfiltTC_2730000CFU_78_12	291	910.5	9.7	489	9.8	8,484.00	1,673.00	7,724,538.00
20210512_aDNA_CalbicansUnfiltTC_273000CFU_78_12	316	1,660.20	10	1,356.00	10.2	53,215.00	2,671.00	88,349,694.00
20210512_aDNA_CalbicansUnfiltTC_27300CFU_78_12	328	1,071.10	9.9	681	10.1	66,265.00	1,722.00	70,974,370.00
20210512_aDNA_CalbicansUnfiltTC_2730CFU_78_12	283	974.6	9.7	640	9.8	9,123.00	1,547.00	8,891,130.00
20210512_aDNA_CalbicansUnfiltTC_273CFU_78_12	292	999.4	9.8	675	10	11,246.00	1,518.00	11,239,195.00
20210512_aDNA_CalbicansUnfiltTC_27CFU_78_12	295	1,018.60	9.8	630	9.9	13,384.00	1,644.00	13,633,411.00
20210512_aDNA_CalbicansUnfiltTC_3CFU_78_12	282	921	9.7	584	9.9	7,338.00	1,455.00	6,758,567.00
20210906_DNA_Calbicans_2000000CFU_85_24	422	985.4	9	562	9.1	26,707.00	1,737.00	26,316,462.00
20210906_DNA_Calbicans_100CFU_85_24	398	1,228.40	8.9	660	9.1	8,165.00	2,290.00	10,030,193.00
20210906_DNA_Calbicans_20CFU_85_24	333	284.6	7.9	224	8	1,595.00	237	453,974.00
20210906_DNA_Calbicans_10CFU_85_24	357	362.3	8	222	8.1	2,446.00	270	886,088.00
20210906_aDNA_Calbicans_2000000CFU_85_24	417	1,816.10	9.1	1,539.00	9.3	18,419.00	2,817.00	33,450,319.00
20210906_aDNA_Calbicans_100CFU_85_24	444	1,871.70	9	1,695.00	9.2	224,159.00	2,837.00	419,560,728.00
20210906_aDNA_Calbicans_20CFU_85_24	415	1,809.00	9	1,556.00	9.2	24,992.00	2,859.00	45,211,635.00
20210906_aDNA_Calbicans_10CFU_85_24	405	1,935.20	9.1	1,755.00	9.3	13,006.00	2,943.00	25,169,143.00
20211122_DNA_Calbicans-1_10CFU_87_18	168	250.9	8	227	8.1	331	229	83,060.00
20211122_DNA_Calbicans-2_10CFU_87_18	166	243.9	7.8	220	7.8	368	224	89,772.00
20211122_DNA_Calbicans-3_10CFU_87_18	240	302.5	7.9	244	7.9	849	253	256,862.00
20211122_DNA_Calbicans-1_100CFU_87_18	169	248.9	8	221	8.1	339	226	84,367.00
20211122_DNA_Calbicans-2_100CFU_87_18	231	244.5	7.6	229	7.7	706	232	172,600.00
20211122_DNA_Calbicans-3_100CFU_87_18	167	238.2	7.8	225	7.9	331	227	78,853.00
20211122_DNA_Calbicans-1_1000CFU_87_18	266	237.8	8	231	8.1	1,235.00	232	293,712.00
20211122_DNA_Calbicans-2_1000CFU_87_18	218	264.4	7.9	229	7.9	621	234	164,175.00
20211122_DNA_Calbicans-3_1000CFU_87_18	262	559.8	8	386	8	2,167.00	768	1,213,179.00
20211122_DNA_Calbicans-1_10000CFU_87_18	99	234.4	7.4	222.5	7.5	140	225	32,814.00
20211122_DNA_Calbicans-2_10000CFU_87_18	249	234.8	8.2	225	8.3	988	226	231,944.00
20211122_DNA_Calbicans-3_10000CFU_87_18	189	241.3	7.7	223	7.8	413	226	99,645.00
20211122_aDNA_Calbicans-18S-1_10CFU_88_18	482	1,376.00	9.6	1,096.00	9.8	101,219.00	1,909.00	139,281,010.00
20211122_aDNA_Calbicans-18S-2_10CFU_88_18	474	876.2	9.2	464.5	9.5	9,022.00	1,477.00	7,905,234.00
20211122_aDNA_Calbicans-18S-3_10CFU_88_18	470	1,048.50	9.1	466	9.4	5,887.00	2,222.00	6,172,347.00
20211122_aDNA_Calbicans-18S-1_100CFU_88_18	481	1,698.10	9.7	1,463.00	9.9	53,324.00	2,477.00	90,548,825.00
20211122_aDNA_Calbicans-18S-2_100CFU_88_18	485	1,458.80	9.7	1,192.00	9.9	267,152.00	2,063.00	389,734,315.00
20211122_aDNA_Calbicans-18S-3_100CFU_88_18	459	782.7	9.1	326.5	9.3	3,298.00	1,775.00	2,581,469.00
20211122_aDNA_Calbicans-18S-1_1000CFU_88_18	486	1,815.50	9.6	1,610.00	9.8	363,776.00	2,573.00	660,440,526.00
20211122_aDNA_Calbicans-18S-3_1000CFU_88_18	484	1,584.00	9.4	1,343.00	9.7	67,449.00	2,323.00	106,840,506.00
20211122_aDNA_Calbicans-18S-1_10000CFU_88_18	486	1,591.70	9.1	1,340.00	9.4	176,283.00	2,237.00	280,588,880.00
20211122_aDNA_Calbicans-18S-2_10000CFU_88_18	482	1,978.10	9.9	1,816.50	10	143,892.00	2,763.00	284,639,589.00
20211122_aDNA_Calbicans-18S-3_10000CFU_88_18	480	1,931.90	9.9	1,728.00	10	103,434.00	2,773.00	199,821,757.00
20211123_DNA_TC-Calbicans-1_10CFU_811_18	507	1,401.40	9.3	788	9.6	88,394.00	2,383.00	123,878,864.00
20211123_DNA_TC-Calbicans-3_10CFU_811_18	508	3,455.90	10.1	2,029.00	10.4	194,216.00	6,492.00	671,182,599.00
20211123_DNA_TC-Calbicans-1_100CFU_811_18	507	3,371.90	10	1,580.00	10.3	71,132.00	7,469.00	239,850,943.00
20211123_DNA_TC-Calbicans-2_100CFU_811_18	506	1,778.90	9.5	942	9.8	90,400.00	3,523.00	160,812,566.00
20211123_DNA_TC-Calbicans-3_100CFU_811_18	508	3,500.50	10.1	1,858.00	10.4	140,734.00	7,070.00	492,632,846.00
20211123_DNA_TC-Calbicans-2_1000CFU_811_18	507	3,754.90	10.1	2,138.00	10.4	57,472.00	7,275.00	215,799,207.00
20211123_DNA_TC-Calbicans-3_1000CFU_811_18	508	3,481.70	10.1	2,035.00	10.4	191,503.00	6,518.00	666,748,082.00
20211123_DNA_TC-Calbicans-1_10000CFU_811_18	507	1,703.80	9.3	960	9.6	23,861.00	3,050.00	40,653,700.00
20211123_DNA_TC-Calbicans-3_10000CFU_811_18	507	2,702.90	10	1,618.00	10.3	83,896.00	4,765.00	226,760,818.00
20220221_DNA_PlainMedia-1_0CFU_813_18	507	781.2	4.1	313	3.6	16,835.00	2,127.00	13,152,141.00
20220221_DNA_PlainMedia-2_0CFU_813_18	505	787.8	4.1	314	3.6	20,752.00	2,075.00	16,348,084.00
20220221_DNA_PlainMedia-3_0CFU_813_18	473	742.1	3.9	297	3.6	16,868.00	1,971.00	12,517,039.00
20220221_DNA_CellfreeMedia-1_0CFU_816_18	509	663.3	9.7	386	9.8	44,656.00	1,024.00	29,618,854.00
20220221_DNA_CellfreeMedia-2_0CFU_816_18	509	486.3	9.4	259	9.4	24,991.00	690	12,152,316.00
20220221_DNA_CellfreeMedia-3_0CFU_816_18	507	439	9.3	255	9.3	23,885.00	553	10,485,307.00
20220221_DNA_TC-G-REX-CD19-1_0CFU_817_18	471	1,407.10	10.2	990	10.4	49,181.00	2,166.00	69,204,428.00
20220221_DNA_TC-G-REX-CD19-2_0CFU_817_18	475	1,454.00	10.2	1,001.00	10.5	64,336.00	2,358.00	93,543,850.00
20220221_DNA_TC-Well-Plate-CD19_0CFU_817_18	471	1,590.20	10.3	1,097.00	10.5	74,679.00	2,532.00	118,757,643.00
20220221_aDNA_CellfreeMedia-1-16S_0CFU_815_18	449	1,513.50	9.3	1,566.00	9.5	7,856.00	1,567.00	11,890,283.00
20220221_aDNA_CellfreeMedia-2-16S_0CFU_815_18	404	1,514.20	9.2	1,563.00	9.4	1,924.00	1,564.00	2,913,346.00
20220221_aDNA_CellfreeMedia-3-16S_0CFU_815_18	58	1,523.60	9.1	1,576.50	9.6	64	1,579.00	97,510.00
20220221_aDNA_PlainMedia-1-16S_0CFU_815_18	235	1,531.00	9.3	1,571.00	9.6	452	1,572.00	692,009.00
20220221_aDNA_PlainMedia-2-16S_0CFU_815_18	85	1,481.90	9.2	1,578.00	9.7	99	1,580.00	146,712.00
20220221_aDNA_PlainMedia-3-16S_0CFU_815_18	409	1,547.70	9.3	1,573.00	9.6	2,758.00	1,573.00	4,268,654.00
20220221_aDNA_TC-G-REX-CD19-1-16S_0CFU_815_18	479	502.9	8.8	417	9	54,625.00	420	27,473,280.00
20220221_aDNA_TC-G-REX-CD19-2-16S_0CFU_815_18	408	1,198.50	9.1	1,536.00	9.3	2,196.00	1,569.00	2,631,917.00
20220221_aDNA_TC-Well-Plate-CD19-16S_0CFU_815_18	475	936.9	9	429	9.2	52,238.00	1,517.00	48,939,226.00
20220322_aDNA_Cacnes-1-16S_500CFU_818_18	222	1,519.80	9.5	1,563.00	9.8	419	1,565.00	636,790.00
20220322_aDNA_Cacnes-2-16S_500CFU_818_18	230	1,526.30	9.5	1,567.00	9.9	465	1,568.00	709,711.00
20220322_aDNA_Cacnes-3-16S_500CFU_818_18	3	228.3	6.7	214	7.1	3	214	685
20220322_aDNA_Cacnes-1-16S_5000CFU_818_18	397	1,534.70	9.5	1,564.00	9.8	12,446.00	1,565.00	19,101,135.00
20220322_aDNA_Cacnes-2-16S_5000CFU_818_18	293	1,559.60	9.5	1,563.00	9.8	1,021.00	1,565.00	1,592,348.00
20220322_aDNA_Cacnes-3-16S_5000CFU_818_18	283	1,543.90	9.5	1,570.00	9.8	916	1,571.00	1,414,201.00
20220322_aDNA_TC-Cacnes-1-16S_500CFU_818_18	418	657	9.1	422	9.3	64,586.00	756	42,432,936.00
20220322_aDNA_TC-Cacnes-2-16S_500CFU_818_18	404	936	9.3	442	9.5	10,864.00	1,533.00	10,169,209.00
20220322_aDNA_TC-Cacnes-3-16S_500CFU_818_18	331	689.1	9.2	425	9.3	1,924.00	930	1,325,835.00
20220322_aDNA_TC-Cacnes-1-16S_5000CFU_818_18	285	1,313.80	9.3	1,529.00	9.6	739	1,582.00	970,878.00
20220322_aDNA_TC-Cacnes-2-16S_5000CFU_818_18	428	1,311.90	9.4	1,553.00	9.7	111,938.00	1,565.00	146,848,319.00
20220322_aDNA_TC-Cacnes-3-16S_5000CFU_818_18	376	1,445.60	9.4	1,562.00	9.7	4,709.00	1,568.00	6,807,293.00
20220322_aDNA_Saureus-1-16S_10CFU_819_18	190	1,290.10	9.1	1,509.00	9.2	277	1,542.00	357,344.00
20220322_aDNA_Saureus-2-16S_10CFU_819_18	251	1,624.80	9.2	1,478.50	9.4	510	2,117.00	828,652.00
20220322_aDNA_Saureus-3-16S_10CFU_819_18	24	1,181.40	9.2	1,493.00	9.4	27	1,504.00	31,898.00
20220322_aDNA_Saureus-1-16S_100CFU_819_18	379	2,394.30	9.6	2,205.00	9.7	1,447.00	2,965.00	3,464,559.00
20220322_aDNA_Saureus-2-16S_100CFU_819_18	15	936.9	8.8	1,364.00	8.8	15	1,520.00	14,053.00
20220322_aDNA_Saureus-3-16S_100CFU_819_18	77	1,229.30	9	1,452.00	9.3	99	1,497.00	121,698.00
20220322_aDNA_TC-Saureus-1-16S_10CFU_819_18	109	742.9	9	425	9.2	131	1,239.00	97,324.00
20220322_aDNA_TC-Saureus-2-16S_10CFU_819_18	422	2,317.00	9.5	2,261.00	9.6	1,996.00	3,130.00	4,624,794.00
20220322_aDNA_TC-Saureus-3-16S_10CFU_819_18	421	622.2	8.8	416	8.9	1,753.00	801	1,090,738.00
20220322_aDNA_TC-Saureus-1-16S_100CFU_819_18	341	798.8	9.1	504	9.2	923	1,104.00	737,301.00
20220322_aDNA_TC-Saureus-2-16S_100CFU_819_18	416	1,032.00	9	646	9.1	1,691.00	1,558.00	1,745,077.00
20220322_aDNA_TC-Saureus-3-16S_100CFU_819_18	198	765.2	8.9	432	9	308	1,314.00	235,689.00
20220323_DNA_Cacnes-1_500CFU_820_18	466	451	8.2	228	8.4	4,063.00	769	1,832,358.00
20220323_DNA_Cacnes-2_500CFU_820_18	468	539.4	8	233	8.2	4,019.00	1,727.00	2,167,861.00
20220323_DNA_Cacnes-3_500CFU_820_18	468	410.7	8.3	240	8.3	4,455.00	295	1,829,728.00
20220323_DNA_Cacnes-1_5000CFU_820_18	467	434.3	8.1	229	8.3	3,003.00	392	1,304,080.00
20220323_DNA_Cacnes-2_5000CFU_820_18	468	376.5	8.1	233	8.2	5,115.00	275	1,925,967.00
20220323_DNA_Cacnes-3_5000CFU_820_18	468	484.5	8.1	229	8.3	3,656.00	1,390.00	1,771,215.00
20220323_DNA_TC-Cacnes-1_500CFU_820_18	476	3,814.10	9.7	2,357.00	10	311,052.00	6,933.00	1,186,368,322.00
20220323_DNA_TC-Cacnes-2_500CFU_820_18	476	3,265.50	9.7	1,892.00	10	273,461.00	6,175.00	892,997,991.00
20220323_DNA_TC-Cacnes-3_500CFU_820_18	476	3,691.40	9.7	2,347.00	10	249,340.00	6,550.00	920,419,919.00
20220323_DNA_TC-Cacnes-1_5000CFU_820_18	476	1,922.10	9.7	1,431.00	9.9	266,682.00	2,938.00	512,588,775.00
20220323_DNA_TC-Cacnes-2_5000CFU_820_18	478	1,899.20	9.6	1,393.00	9.9	418,291.00	2,944.00	794,408,658.00
20220323_DNA_TC-Cacnes-3_5000CFU_820_18	473	706.5	9.5	531	9.7	36,376.00	928	25,699,969.00
20220323_DNA_Saureus-1_10CFU_821_18	333	858.4	8.4	225	8.6	635	4,446.00	545,099.00
20220323_DNA_Saureus-2_10CFU_821_18	296	1,111.50	8.1	232	8.3	576	4,943.00	640,250.00
20220323_DNA_Saureus-3_10CFU_821_18	86	1,398.40	8.6	244	8.7	97	5,628.00	135,649.00
20220323_DNA_Saureus-1_100CFU_821_18	301	559.9	8.1	221	8.2	521	2,760.00	291,701.00
20220323_DNA_Saureus-2_100CFU_821_18	397	443.6	8.1	230	8.2	1,104.00	628	489,741.00
20220323_DNA_Saureus-3_100CFU_821_18	282	1,000.10	8.3	225	8.5	520	5,889.00	520,074.00
20220323_DNA_TC-Saureus-1_10CFU_821_18	490	4,214.20	10	2,991.00	10.2	134,276.00	6,705.00	565,862,847.00
20220323_DNA_TC-Saureus-2_10CFU_821_18	488	3,112.50	9.9	2,131.00	10.2	144,941.00	4,881.00	451,132,402.00
20220323_DNA_TC-Saureus-3_10CFU_821_18	488	4,187.80	9.9	2,987.00	10.2	151,760.00	6,583.00	635,536,624.00
20220323_DNA_TC-Saureus-1_100CFU_821_18	488	3,723.00	9.9	2,604.00	10.2	98,249.00	5,874.00	365,779,495.00
20220323_DNA_TC-Saureus-2_100CFU_821_18	490	3,895.20	9.9	2,760.00	10.2	199,742.00	6,089.00	778,035,322.00
20220323_DNA_TC-Saureus-3_100CFU_821_18	490	3,396.30	9.9	2,342.00	10.2	213,904.00	5,333.00	726,491,570.00
20220419_aDNA_Saureus-1-16S_10CFU_822_18	24	652.4	8.2	268	8.4	24	1,579.00	15,657.00
20220419_aDNA_Saureus-2-16S_10CFU_822_18	416	1,167.70	9.1	1,501.00	9.3	4,199.00	1,534.00	4,903,290.00
20220419_aDNA_Saureus-3-16S_10CFU_822_18	433	1,458.00	9.2	1,558.00	9.4	61,148.00	1,564.00	89,156,105.00
20220419_aDNA_Saureus-1-16S_100CFU_822_18	430	1,524.10	9.2	1,568.00	9.5	15,202.00	1,570.00	23,169,648.00
20220419_aDNA_Saureus-2-16S_100CFU_822_18	46	1,338.70	9	1,546.00	9.1	47	1,562.00	62,919.00
20220419_aDNA_Saureus-3-16S_100CFU_822_18	30	1,190.90	9	1,563.00	9.1	33	1,579.00	39,301.00
20220419_aDNA_TC-Saureus-1-16S_10CFU_822_18	255	1,460.10	8.8	673.5	8.9	506	3,085.00	738,822.00
20220419_aDNA_TC-Saureus-2-16S_10CFU_822_18	286	1,818.90	9.2	1,582.50	9.5	578	1,615.00	1,051,312.00
20220419_aDNA_TC-Saureus-3-16S_10CFU_822_18	437	1,494.60	9.1	1,557.00	9.3	70,507.00	1,603.00	105,379,730.00
20220419_aDNA_TC-Saureus-1-16S_100CFU_822_18	421	2,025.50	9.3	1,592.00	9.5	6,629.00	2,195.00	13,427,346.00
20220419_aDNA_TC-Saureus-2-16S_100CFU_822_18	217	1,820.00	8.7	1,505.50	8.9	326	3,121.00	593,313.00
20220419_aDNA_TC-Saureus-3-16S_100CFU_822_18	335	2,101.10	9.1	1,595.00	9.4	918	2,891.00	1,928,826.00
20220419_DNA_Bsubtilis-1_10CFU_824_18	366	278.2	9.1	192	9.1	3,161.00	214	879,548.00
20220419_DNA_Bsubtilis-2_10CFU_824_18	370	494.7	9	197	9.1	4,054.00	2,852.00	2,005,579.00
20220419_DNA_Bsubtilis-3_10CFU_824_18	348	380.7	9.4	206	9.4	1,714.00	355	652,583.00
20220419_DNA_Bsubtilis-1_100CFU_824_18	360	271.4	9	204	9.1	2,896.00	215	785,984.00
20220419_DNA_Bsubtilis-2_100CFU_824_18	368	237.7	8.9	203	8.9	4,238.00	212	1,007,299.00
20220419_DNA_Bsubtilis-3_100CFU_824_18	365	308	8.9	190	8.9	3,109.00	222	957,495.00
20220419_DNA_TC-Bsubtilis-1_10CFU_824_18	404	1,806.80	9.7	1,341.00	9.9	38,925.00	2,891.00	70,331,080.00
20220419_DNA_TC-Bsubtilis-2_10CFU_824_18	409	1,793.60	9.8	1,380.00	10	71,587.00	2,668.00	128,395,126.00
20220419_DNA_TC-Bsubtilis-3_10CFU_824_18	406	3,714.80	9.8	2,617.00	10	72,055.00	6,153.00	267,667,298.00
20220419_DNA_TC-Bsubtilis-1_100CFU_824_18	404	1,921.10	9.8	1,494.00	10	40,250.00	2,848.00	77,326,207.00
20220419_DNA_TC-Bsubtilis-2_100CFU_824_18	402	3,710.60	9.7	2,473.50	9.9	29,510.00	6,813.00	109,500,414.00
20220419_DNA_TC-Bsubtilis-3_100CFU_824_18	405	3,227.00	9.9	2,253.00	10.1	66,366.00	5,170.00	214,163,355.00
20220420_aDNA_Bsubtilis-1-16S_10CFU_823_18	371	1,567.10	9.2	1,591.00	9.4	1,136,133.00	1,592.00	1,780,428,888.00
20220420_aDNA_Bsubtilis-2-16S_10CFU_823_18	363	1,563.40	9.2	1,591.00	9.4	21,701.00	1,592.00	33,927,872.00
20220420_aDNA_Bsubtilis-3-16S_10CFU_823_18	367	1,570.20	9.2	1,590.00	9.4	132,582.00	1,591.00	208,178,866.00
20220420_aDNA_Bsubtilis-1-16S_100CFU_823_18	369	1,561.40	9.2	1,589.00	9.4	921,393.00	1,590.00	1,438,700,029.00
20220420_aDNA_Bsubtilis-2-16S_100CFU_823_18	113	1,409.50	8.6	1,575.00	8.9	130	1,578.00	183,230.00
20220420_aDNA_Bsubtilis-3-16S_100CFU_823_18	368	1,564.20	9.2	1,590.00	9.4	39,241.00	1,591.00	61,381,736.00
20220420_aDNA_TC-Bsubtilis-1-16S_10CFU_823_18	71	1,126.90	8.1	1,580.50	7.7	80	1,666.00	90,153.00
20220420_aDNA_TC-Bsubtilis-2-16S_10CFU_823_18	364	1,453.90	9.2	1,585.00	9.4	25,958.00	1,591.00	37,739,235.00
20220420_aDNA_TC-Bsubtilis-3-16S_10CFU_823_18	15	1,547.30	7.6	1,522.00	7.8	15	1,568.00	23,210.00
20220420_aDNA_TC-Bsubtilis-1-16S_100CFU_823_18	348	1,577.20	9.1	1,584.00	9.3	1,670.00	1,603.00	2,633,933.00
20220420_aDNA_TC-Bsubtilis-2-16S_100CFU_823_18	244	1,495.90	8.7	1,589.00	8.9	429	1,604.00	641,743.00
20220420_aDNA_TC-Bsubtilis-3-16S_100CFU_823_18	159	1,347.90	8.1	1,590.50	8	216	1,687.00	291,144.00
