## Supplementary Table 5. Sequencing Summary Statistics following metagenomics analysis for "Machine-learning based detection of adventitious microbes in T-cell therapy cultures using long read sequencing"

sample	hs_all	hs_classified	cent_all	cent_classified	hsbn_host_reads	centrifuge_host_reads	host_background_BLAST
20200324_aDNA_PAO1unfiltTCPA_510000000CFU_1_24	114	75	114	76	0	4	0
20200324_aDNA_PAO1unfiltTCPA_10000000CFU_1_24	4330	3170	4330	2613	1	14	0.023094688
20200324_aDNA_PAO1filtTCPA_510000000CFU_1_24	24	18	24	8	0	0	0
20200324_aDNA_PAO1filtTCPA_10000000CFU_1_24	1620	1205	1620	950	0	6	0
20200324_aDNA_PAO1unfiltTCPA_510000000CFU_2_24	28334	21170	28334	17259	4	122	0.014117315
20200324_aDNA_PAO1unfiltTCPA_10000000CFU_2_24	146957	110229	146957	90595	23	514	0.015650837
20200324_aDNA_PAO1filtTCPA_510000000CFU_2_24	496236	371987	496236	302299	0	1670	0
20200324_aDNA_PAO1filtTCPA_10000000CFU_2_24	3156988	1184357	3156988	1933568	3	9623	9.50E-05
20200403_aDNA_PAO1unfiltTCPA_510000000CFU_3_2	84216	53317	84216	52284	0	234	0
20200403_aDNA_PAO1filtTCPA_510000000CFU_3_2	66240	42140	66240	41016	0	219	0
20200403_aDNA_Unknown1_1000000000CFU_1_24	35734	32826	35734	9041	0	0	0
20200403_aDNA_Unknown2_1000000000CFU_1_24	96662	90400	96662	23945	0	0	0
20200403_aDNA_PAO1unfiltTCPA_32000000CFU_1_24	184354	135312	184354	111319	128	810	0.069431637
20200403_aDNA_PAO1filtTCPA_32000000CFU_1_24	272634	201932	272634	165160	6	941	0.002200753
20200403_aDNA_Unknown2_1000000000CFU_2_24	216	238	216	61	0	0	0
20200403_aDNA_PAO1unfiltTCPA_50000CFU_1_24	14210	10329	14210	8245	339	729	2.385643913
20200403_aDNA_PAO1filtTCPA_50000CFU_1_24	12222	7978	12222	7757	27	200	0.220913108
20200403_aDNA_PAO1unfiltTCPA_63500CFU_1_24	49301	36289	49301	29670	111	402	0.225147563
20200403_aDNA_PAO1filtTCPA_63500CFU_1_24	18404	13427	18404	11330	30	150	0.163008042
20200629_aDNA_PAO1filtTCPA_508000CFU_1_20	20454	14317	20454	13203	0	165	0
20200629_aDNA_PAO1unfiltTCPA_508000CFU_1_20	2830	2068	2830	1709	32	72	1.130742049
20200629_aDNA_PAO1filtTCPA_5080CFU_1_20	3472	2459	3472	2252	0	12	0
20200629_aDNA_PAO1unfiltTCPA_5080CFU_1_20	84	79	84	22	25	48	29.76190476
20200629_aDNA_PAO1filtTCPA_508CFU_1_20	2513	1497	2513	1715	0	10	0
20200629_aDNA_PAO1unfiltTCPA_508CFU_1_20	7432	3902	7432	4527	311	444	4.184607104
20200629_aDNA_PAO1filtTCPA_50800000CFU_1_20	137949	100569	137949	83934	0	466	0
20200629_aDNA_PAO1filtTCPA_5080000CFU_3_24	15370	10891	15370	8848	0	56	0
20200629_aDNA_PAO1unfiltTCPA_508000CFU_2_24	2402	1684	2402	1433	4	20	0.166527893
20200629_aDNA_PAO1filtTCPA_508000CFU_2_24	74	59	74	45	0	0	0
20200629_aDNA_PAO1unfiltTCPA_508000CFU_3_24	8	3	8	4	1	4	12.5
20200629_aDNA_PAO1filtTCPA_50000CFU_2_24	754	534	754	484	0	2	0
20200629_aDNA_PAO1unfiltTCPA_50000CFU_2_24	362	257	362	218	2	6	0.552486188
20200701_aDNA_PAO1filtTCPA_50800000CFU_2_18	99001	73503	99001	61918	1	308	0.001010091
20200701_aDNA_PAO1unfiltTCPA_50800000CFU_2_18	209466	153435	209466	132185	19	753	0.009070685
20200701_aDNA_PAO1filtTCPA_50800000CFU_3_18	0	0	0	0	19	753	0.009070685
20200701_aDNA_PAO1unfiltTCPA_50800000CFU_3_18	0	0	0	0	19	753	0.009070685
20200701_aDNA_PAO1filtTCPA_5080CFU_2_18	1992	1340	1992	1261	0	4	0
20200701_aDNA_PAO1unfiltTCPA_5080CFU_2_18	4648	2922	4648	2875	189	383	4.06626506
20200729_aDNA_PAO1filtTCPA_10CFU_1_24	2176	2015	2176	1029	143	196	6.571691176
20200729_aDNA_PAO1filtTCPA_10CFU_2_24	930	1004	930	460	51	92	5.483870968
20200729_aDNA_PAO1filtTCPA_10CFU_4_24	0	0	0	0	8	16	5.483870968
20200729_aDNA_PAO1filtTCPA_10CFU_5_24	56	10	56	0	25	44	44.64285714
20200729_aDNA_PAO1unfiltTCPA_10CFU_1_24	442	352	442	120	143	268	32.35294118
20200729_aDNA_PAO1unfiltTCPA_10CFU_2_24	16	9	16	4	5	12	31.25
20200729_aDNA_PAO1unfiltTCPA_10CFU_3_24	78	39	78	8	30	62	38.46153846
20201013_aDNA_PAO123S_1000000000CFU_1_18	2288	1085	2288	1346	0	0	0
20201013_aDNA_PAO1ITS_1000000000CFU_1_18	7057	2312	7057	4761	0	0	0
20201013_aDNA_PAO116SITS_1000000000CFU_1_18	4313	1844	4313	2808	0	0	0
20201013_aDNA_PAO116SITS23S_1000000000CFU_1_18	1388	768	1388	877	0	0	0
20201013_aDNA_PAO1filtTCPA23S_500000000CFU_1_18	740	358	740	429	2	10	0.27027027
20201013_aDNA_PAO1filtTCPAITS_500000000CFU_1_18	1554	542	1554	1058	1	6	0.064350064
20201013_aDNA_PAO1filtTCPA16SITS_500000000CFU_1_18	4360	1842	4360	2654	115	252	2.637614679
20201013_aDNA_PAO1filtTCPA16SITS23S_500000000CFU_1_18	924	534	924	595	6	18	0.649350649
20201013_aDNA_PAO123S_1000000000CFU_2_15	214	156	214	173	0	0	0
20201014_aDNA_PAO116SITS12S_1000000000CFU_2_15	8184	5966	8184	6064	0	0	0
20201103_aDNA_PAO1unfiltTCPA_508000CFU_3_12	149833	142694	149833	50832	40420	81949	26.97670073
20201103_aDNA_PAO1unfiltTCPA_50000CFU_3_12	13691	6715	13691	2152	4938	8477	36.06748959
20201103_aDNA_PAO1unfiltTCPA_5080CFU_3_12	3787	289	3787	99	1630	2801	43.04198574
20201103_aDNA_PAO1unfiltTCPA_508CFU_4_12	8252	228	8252	81	3825	6580	46.35239942
20201103_aDNA_PAO1unfiltTCPA_508CFU_1_12	552	125	552	46	218	410	39.49275362
20201103_aDNA_PAO1unfiltTCPA_5080CFU_4_12	6455	2265	6455	2556	1296	2664	20.07745933
20201103_aDNA_PAO1unfiltTCPA_50000CFU_4_12	2296	804	2296	267	860	1746	37.45644599
20201103_aDNA_PAO1unfiltTCPA_508000CFU_4_12	1543	153	1543	61	665	1307	43.09786131
20201104_aDNA_PAO1unfiltTCPA_508000CFU_6_12	2691	1512	2691	1549	114	246	4.236343367
20201104_aDNA_PAO1unfiltTCPA_50000CFU_5_12	3825	1402	3825	1413	754	1470	19.7124183
20201104_aDNA_PAO1unfiltTCPA_5080CFU_5_12	159	43	159	19	57	121	35.8490566
20201104_aDNA_PAO1unfiltTCPA_508CFU_2_12	496	40	496	13	206	421	41.53225806
20201104_aDNA_PAO1unfiltTCPA_508CFU_3_12	991	76	991	21	435	856	43.8950555
20201104_aDNA_PAO1unfiltTCPA_5080CFU_6_12	1611	540	1611	168	623	1231	38.67163253
20201104_aDNA_PAO1unfiltTCPA_50000CFU_6_12	1569	1430	1569	424	409	848	26.06755895
20201104_aDNA_PAO1unfiltTCPA_508000CFU_5_12	1086	596	1086	592	68	138	6.261510129
20200729_aDNA_PAO1filtTCPA_10CFU_6_12	4182	1585	4182	420	1664	3355	39.78957437
20200729_aDNA_PAO1filtTCPA_10CFU_7_12	1388	384	1388	78	571	1116	41.13832853
20200729_aDNA_PAO1filtTCPA_10CFU_8_12	435	181	435	34	158	328	36.32183908
20200729_aDNA_PAO1unfiltTCPA_10CFU_4_12	466	24	466	8	215	442	46.13733906
20201103_aDNA_PAO1_10000000000CFU_1_12	0	0	0	0	215	442	46.13733906
20201103_aDNA_PAO1_10000000000CFU_2_12	81618	60986	81618	49828	0	0	0
20201103_aDNA_PAO1_10000000000CFU_3_12	25747	19161	25747	15410	0	0	0
20201103_aDNA_PAO1_100000000CFU_1_12	143074	107748	143074	86341	0	0	0
20201103_aDNA_PAO1_1000000CFU_1_12	4526	3385	4526	2650	0	0	0
20201103_aDNA_PAO1_300000CFU_1_12	100	79	100	56	0	0	0
20210628_aDNA_PlainMedia16S_0CFU_79_12	190	234	190	133	0	0	0
20210628_aDNA_TCell16S_0CFU_79_12	1630	1227	1630	1102	17	25	1.042944785
20210628_aDNA_CellfreeMedia16S_0CFU_79_12	2894	4123	2894	1925	0	0	0
20210628_aDNA_TCPAEC16S_1000CFU_79_12	0	0	0	0	0	0	0
20210628_aDNA_Pacnes16S_1000CFU_79_12	827690	1043677	827690	772230	0	0	0
20210628_aDNA_TCPacnes16S_1000CFU_79_12	270868	350890	270868	257850	0	1240	0
20210628_aDNA_PlainMedia_0CFU_79_12	2668	103	2668	143	0	0	0
20210628_aDNA_TCell_0CFU_79_12	185433	73	185433	160	84451	174436	45.5425949
20210628_aDNA_CellfreeMedia_0CFU_79_12	139835	6196	139835	10166	0	0	0
20210628_aDNA_TCPAEC_1000CFU_79_12	233186	84886	233186	33192	85038	176302	36.46788401
20210628_aDNA_Pacnes_1000CFU_79_12	143593	136958	143593	59262	0	0	0
20210628_aDNA_TCPacnes_1000CFU_79_12	68100	38231	68100	32393	4427	5512	6.500734214
20210726_aDNA_PlainMedia16S_0CFU_80_24	1	3	1	1	0	0	0
20210726_aDNA_TCell16S_0CFU_80_24	0	0	0	0	0	0	0
20210726_aDNA_CellfreeMedia16S_0CFU_80_24	91	147	91	61	0	0	0
20210726_aDNA_TCPAEC16S_1000CFU_80_24	117076	148019	117076	73001	0	889	0
20210726_aDNA_Cacnes16S_1000CFU_80_24	8865	22825	8865	8315	0	0	0
20210726_aDNA_TCCacnes16S_1000CFU_80_24	132713	344994	132713	125365	0	600	0
20210726_DNA_PB-TCell_0CFU_81_24	522	0	522	1	441	459	84.48275862
20210726_DNA_PB-TCellEC_1000CFU_81_24	2674	307	2674	650	1535	1644	57.40463725
20210726_DNA_PS-TCell_0CFU_81_24	4662	4	4662	5	4109	4307	88.13813814
20210726_DNA_PS-TCellEC_1000CFU_81_24	4416	516	4416	1073	2660	2760	60.23550725
20210727_aDNA_PB-TCell16S_0CFU_82_18	76	95	76	45	0	3	0
20210727_aDNA_PB-TCellEC16S_1000CFU_82_18	0	0	0	0	0	3	0
20210727_aDNA_PS-TCell16S_0CFU_82_18	340	496	340	235	24	5	7.058823529
20210727_aDNA_PS-TCellEC16S_1000CFU_82_18	2746840	871410	2746840	1773819	1	25170	3.64E-05
20210726_aDNA_PlainMedia16S_0CFU_80_24	1	3	1	1	0	0	0
20210726_aDNA_TCellKleb16S_1000CFU_80_24	4	7	4	2	0	0	0
20210726_aDNA_CellfreeMedia16S_0CFU_80_24	91	147	91	61	0	0	0
20210726_aDNA_TCPAEC16S_1000CFU_80_24	117076	148019	117076	73001	0	889	0
20210726_aDNA_Cacnes16S_1000CFU_80_24	8865	22825	8865	8315	0	0	0
20210726_aDNA_TCCacnes16S_1000CFU_80_24	132713	344994	132713	125365	0	600	0
20210726_DNA_PlainMedia_0CFU_81_24	46	0	46	5	0	0	0
20210726_DNA_TCellKleb_1000CFU_81_24	5087	1517	5087	343	4102	4266	80.63691763
20210726_DNA_CellfreeMedia_0CFU_81_24	1695	31	1695	59	0	0	0
20210726_DNA_TCPAEC_1000CFU_81_24	6252	4094	6252	4417	1211	1312	19.36980166
20210726_DNA_Cacnes_1000CFU_81_24	1606	1398	1606	826	0	0	0
20210726_DNA_TCCacnes_1000CFU_81_24	2670	1640	2670	302	1877	1934	70.29962547
20210727_DNA_PB-TCell_0CFU_83_18	28260	380	28260	204	22982	24707	81.32342534
20210727_DNA_PB-TCellEC_1000CFU_83_18	102219	11085	102219	23524	59893	64240	58.59282521
20210727_DNA_PS-TCell_0CFU_83_18	90628	366	90628	338	77043	81508	85.01015139
20210727_DNA_PS-TCellEC_1000CFU_83_18	139852	14754	139852	31944	84280	89489	60.26370735
20210727_DNA_PlainMedia_0CFU_83_18	1253	209	1253	119	0	0	0
20210727_DNA_TCellKleb_1000CFU_83_18	56889	15957	56889	3817	44990	47542	79.08382991
20210727_DNA_CellfreeMedia_0CFU_83_18	15225	541	15225	562	0	0	0
20210727_DNA_TCPAEC_1000CFU_83_18	135479	85927	135479	93680	26020	29523	19.20592859
20210727_DNA_Cacnes_1000CFU_83_18	53230	44615	53230	25630	0	0	0
20210727_DNA_TCCacnes_1000CFU_83_18	134500	67286	134500	12232	97927	102565	72.80817844
20211021_DNA_Klebpneu-zymo-16S_10CFU_89_18	0	0	0	0	97927	102565	72.80817844
20211021_DNA_Klebpneu-zymo-16S_1000CFU_89_18	0	0	0	0	97927	102565	72.80817844
20211021_DNA_Klebpneu-no-zymo-16S_10CFU_810_18	0	0	0	0	97927	102565	72.80817844
20211021_DNA_Klebpneu-no-zymo-16S_1000CFU_810_18	0	0	0	0	97927	102565	72.80817844
20211021_DNA_TCKlebpneu-zymo-16S_10CFU_89_18	0	0	0	0	97927	102565	72.80817844
20211021_DNA_TCKlebpneu-zymo-16S_1000CFU_89_18	0	0	0	0	97927	102565	72.80817844
20211021_DNA_TCKlebpneu-no-zymo-16S_10CFU_810_18	0	0	0	0	97927	102565	72.80817844
20211021_DNA_TCKlebpneu-no-zymo-16S_1000CFU_810_18	0	0	0	0	97927	102565	72.80817844
20211021_aDNA_Klebpneu-zymo-16S_10CFU_89_18	0	0	22	0	0	0	72.80817844
20211021_aDNA_Klebpneu-zymo-16S_100CFU_89_18	0	0	132	0	0	0	72.80817844
20211021_aDNA_Klebpneu-zymo-16S_1000CFU_89_18	0	0	44	0	0	0	72.80817844
20211021_aDNA_Klebpneu-zymo-16S_10000CFU_89_18	0	0	91	0	0	0	72.80817844
20211021_aDNA_Klebpneu-no-zymo-16S_10CFU_810_18	376	466	376	218	0	0	0
20211021_aDNA_Klebpneu-no-zymo-16S_100CFU_810_18	2777	4074	2777	1779	0	0	0
20211021_aDNA_Klebpneu-no-zymo-16S_1000CFU_810_18	113575	162674	113575	74539	0	0	0
20211021_aDNA_Klebpneu-no-zymo-16S_10000CFU_810_18	5848	8283	5848	3815	0	0	0
20211021_aDNA_TCKlebpneu-zymo-16S_10CFU_89_18	299	427	299	181	7	11	2.341137124
20211021_aDNA_TCKlebpneu-zymo-16S_100CFU_89_18	226	291	226	144	3	5	1.327433628
20211021_aDNA_TCKlebpneu-zymo-16S_1000CFU_89_18	55	68	55	34	1	5	1.818181818
20211021_aDNA_TCKlebpneu-zymo-16S_10000CFU_89_18	27	18	27	8	3	6	11.11111111
20211021_aDNA_TCKlebpneu-no-zymo-16S_10CFU_810_18	614	906	614	379	9	14	1.465798046
20211021_aDNA_TCKlebpneu-no-zymo-16S_100CFU_810_18	3	1	3	0	0	0	0
20211021_aDNA_TCKlebpneu-no-zymo-16S_1000CFU_810_18	102515	145506	102515	66945	73	749	0.071209091
20211021_aDNA_TCKlebpneu-no-zymo-16S_10000CFU_810_18	0	0	0	0	73	749	0.071209091
20210512_aDNA_CalbicansUnfiltTC_27300000CFU_78_12	112729	30853	112729	662	68541	38927	60.80156836
20210512_aDNA_CalbicansUnfiltTC_2730000CFU_78_12	8561	347	8561	40	5411	5829	63.20523303
20210512_aDNA_CalbicansUnfiltTC_273000CFU_78_12	55077	14563	55077	410	33093	14806	60.08497195
20210512_aDNA_CalbicansUnfiltTC_27300CFU_78_12	66951	8069	66951	215	45809	42804	68.42168153
20210512_aDNA_CalbicansUnfiltTC_2730CFU_78_12	9265	213	9265	48	6494	6965	70.09174312
20210512_aDNA_CalbicansUnfiltTC_273CFU_78_12	11327	113	11327	27	8631	9564	76.19846385
20210512_aDNA_CalbicansUnfiltTC_27CFU_78_12	13531	121	13531	82	9665	10636	71.42857143
20210512_aDNA_CalbicansUnfiltTC_3CFU_78_12	7465	19	7465	34	5277	5960	70.68988614
20210906_DNA_Calbicans_2000000CFU_85_24	26879	15674	26879	944	0	0	0
20210906_DNA_Calbicans_100CFU_85_24	8224	5072	8224	396	0	0	0
20210906_DNA_Calbicans_20CFU_85_24	1605	61	1605	88	0	0	0
20210906_DNA_Calbicans_10CFU_85_24	2474	1047	2474	229	0	0	0
20210906_aDNA_Calbicans_2000000CFU_85_24	18870	7874	18870	344	0	0	0
20210906_aDNA_Calbicans_100CFU_85_24	230139	108990	230139	4603	0	0	0
20210906_aDNA_Calbicans_20CFU_85_24	25526	9336	25526	551	0	0	0
20210906_aDNA_Calbicans_10CFU_85_24	13444	4876	13444	241	0	0	0
20211122_DNA_Calbicans-1_10CFU_87_18	331	28	331	27	0	0	0
20211122_DNA_Calbicans-2_10CFU_87_18	368	20	368	26	0	0	0
20211122_DNA_Calbicans-3_10CFU_87_18	849	411	849	96	0	0	0
20211122_DNA_Calbicans-1_100CFU_87_18	340	27	340	29	0	0	0
20211122_DNA_Calbicans-2_100CFU_87_18	707	25	707	24	0	0	0
20211122_DNA_Calbicans-3_100CFU_87_18	333	17	333	17	0	0	0
20211122_DNA_Calbicans-1_1000CFU_87_18	1235	8	1235	85	0	0	0
20211122_DNA_Calbicans-2_1000CFU_87_18	621	149	621	59	0	0	0
20211122_DNA_Calbicans-3_1000CFU_87_18	2168	1767	2168	746	0	0	0
20211122_DNA_Calbicans-1_10000CFU_87_18	142	8	142	7	0	0	0
20211122_DNA_Calbicans-2_10000CFU_87_18	988	17	988	61	0	0	0
20211122_DNA_Calbicans-3_10000CFU_87_18	413	21	413	33	0	0	0
20211122_aDNA_Calbicans-18S-1_10CFU_88_18	101950	63233	101950	1644	0	0	0
20211122_aDNA_Calbicans-18S-2_10CFU_88_18	9150	3980	9150	258	0	0	0
20211122_aDNA_Calbicans-18S-3_10CFU_88_18	5989	1754	5989	183	0	0	0
20211122_aDNA_Calbicans-18S-1_100CFU_88_18	54041	25209	54041	830	0	0	0
20211122_aDNA_Calbicans-18S-2_100CFU_88_18	270269	147386	270269	3845	0	0	0
20211122_aDNA_Calbicans-18S-3_100CFU_88_18	3378	2401	3378	113	0	0	0
20211122_aDNA_Calbicans-18S-1_1000CFU_88_18	367115	154842	367115	4826	0	0	0
20211122_aDNA_Calbicans-18S-2_1000CFU_88_18	0	0	0	0	0	0	0
20211122_aDNA_Calbicans-18S-3_1000CFU_88_18	68222	34485	68222	1157	0	0	0
20211122_aDNA_Calbicans-18S-1_10000CFU_88_18	176920	87246	176920	2915	0	0	0
20211122_aDNA_Calbicans-18S-2_10000CFU_88_18	579171	395410	579171	7140	0	0	0
20211122_aDNA_Calbicans-18S-3_10000CFU_88_18	415069	282649	415069	5109	0	0	0
20211123_DNA_TC-Calbicans-1_10CFU_811_18	0	0	88861	68	70564	78868	0
20211123_DNA_TC-Calbicans-2_10CFU_811_18	0	0	0	0	70564	78868	0
20211123_DNA_TC-Calbicans-3_10CFU_811_18	196440	11	196440	51	176172	185194	89.68234575
20211123_DNA_TC-Calbicans-1_100CFU_811_18	72854	1	72854	217	62048	65445	85.16759546
20211123_DNA_TC-Calbicans-2_100CFU_811_18	90897	1	90897	47	75821	82574	83.41419409
20211123_DNA_TC-Calbicans-3_100CFU_811_18	141969	1	141969	60	125311	132742	88.26645254
20211123_DNA_TC-Calbicans-1_1000CFU_811_18	0	0	0	0	125311	132742	88.26645254
20211123_DNA_TC-Calbicans-2_1000CFU_811_18	231226	1	231226	40	207735	218812	89.84067536
20211123_DNA_TC-Calbicans-3_1000CFU_811_18	192729	1	192729	77	173172	181681	89.85259094
20211123_DNA_TC-Calbicans-1_10000CFU_811_18	0	0	24070	17	19825	21395	89.85259094
20211123_DNA_TC-Calbicans-2_10000CFU_811_18	0	0	0	0	19825	21395	89.85259094
20211123_DNA_TC-Calbicans-3_10000CFU_811_18	0	0	84353	25	75468	79207	89.85259094
20211123_aDNA_TC-Calbicans-18S-1_10CFU_812_18	51388	3284	51388	88	37101	39875	72.19778937
20211123_aDNA_TC-Calbicans-18S-2_10CFU_812_18	44451	24	44451	41	32329	37761	72.7295224
20211123_aDNA_TC-Calbicans-18S-3_10CFU_812_18	17837	5	17837	41	11766	14466	65.9640074
20211123_aDNA_TC-Calbicans-18S-1_100CFU_812_18	0	0	33173	44	25293	28848	65.9640074
20211123_aDNA_TC-Calbicans-18S-2_100CFU_812_18	0	0	50971	34	37784	44312	65.9640074
20211123_aDNA_TC-Calbicans-18S-3_100CFU_812_18	65414	16	65414	27	50767	58313	77.60876877
20211123_aDNA_TC-Calbicans-18S-1_1000CFU_812_18	54973	10	54973	66	40444	47003	73.57066196
20211123_aDNA_TC-Calbicans-18S-2_1000CFU_812_18	54409	78	54409	25	41972	48120	77.14164936
20211123_aDNA_TC-Calbicans-18S-3_1000CFU_812_18	0	0	58260	25	45489	51810	77.14164936
20211123_aDNA_TC-Calbicans-18S-1_10000CFU_812_18	0	0	19817	13	14763	17115	77.14164936
20211123_aDNA_TC-Calbicans-18S-2_10000CFU_812_18	109803	5405	109803	188	80419	88228	73.23934683
20211123_aDNA_TC-Calbicans-18S-3_10000CFU_812_18	28107	1626	28107	37	20681	22009	73.57953535
20220221_DNA_PlainMedia-1_0CFU_813_18	16469	6	16469	530	0	0	0
20220221_DNA_PlainMedia-2_0CFU_813_18	20286	11	20286	662	0	0	0
20220221_DNA_PlainMedia-3_0CFU_813_18	16576	3	16576	466	0	0	0
20220221_DNA_CellfreeMedia-1_0CFU_816_18	85871	2051	85871	10247	0	0	0
20220221_DNA_CellfreeMedia-2_0CFU_816_18	47160	849	47160	5686	0	0	0
20220221_DNA_CellfreeMedia-3_0CFU_816_18	42666	651	42666	1838	0	0	0
20220221_DNA_TC-G-REX-CD19-1_0CFU_817_18	148198	3	148198	226	42163	134441	28.45045142
20220221_DNA_TC-G-REX-CD19-2_0CFU_817_18	0	0	194032	982	52678	168206	28.45045142
20220221_DNA_TC-Well-Plate-CD19_0CFU_817_18	225289	4	225289	344	64910	206964	28.81188163
20220221_aDNA_CellfreeMedia-1-16S_0CFU_815_18	15730	24326	15730	9509	0	0	0
20220221_aDNA_CellfreeMedia-2-16S_0CFU_815_18	3870	4003	3870	3076	0	0	0
20220221_aDNA_CellfreeMedia-3-16S_0CFU_815_18	128	111	128	74	0	0	0
20220221_aDNA_PlainMedia-1-16S_0CFU_815_18	903	555	903	552	0	0	0
20220221_aDNA_PlainMedia-2-16S_0CFU_815_18	198	165	198	112	0	0	0
20220221_aDNA_PlainMedia-3-16S_0CFU_815_18	5522	4470	5522	3768	0	0	0
20220221_aDNA_TC-G-REX-CD19-1-16S_0CFU_815_18	163800	6468	163800	3271	47838	15799	29.20512821
20220221_aDNA_TC-G-REX-CD19-2-16S_0CFU_815_18	6585	5465	6585	2451	917	1566	13.92558846
20220221_aDNA_TC-Well-Plate-CD19-16S_0CFU_815_18	156676	52549	156676	17904	37395	44515	23.86772703
20220322_aDNA_Cacnes-1-16S_500CFU_818_18	422	1086	422	354	0	0	0
20220322_aDNA_Cacnes-2-16S_500CFU_818_18	465	1153	465	382	0	0	0
20220322_aDNA_Cacnes-3-16S_500CFU_818_18	0	0	3	0	0	0	0
20220322_aDNA_Cacnes-1-16S_5000CFU_818_18	12470	31884	12470	11164	0	0	0
20220322_aDNA_Cacnes-2-16S_5000CFU_818_18	1024	2622	1024	909	0	0	0
20220322_aDNA_Cacnes-3-16S_5000CFU_818_18	916	2401	916	785	0	0	0
20220322_aDNA_TC-Cacnes-1-16S_500CFU_818_18	64630	45415	64630	8613	49942	10823	77.2737119
20220322_aDNA_TC-Cacnes-2-16S_500CFU_818_18	10875	13092	10875	3154	6026	1551	55.41149425
20220322_aDNA_TC-Cacnes-3-16S_500CFU_818_18	1926	1068	1926	162	1568	387	81.41225337
20220322_aDNA_TC-Cacnes-1-16S_5000CFU_818_18	740	666	740	240	390	256	52.7027027
20220322_aDNA_TC-Cacnes-2-16S_5000CFU_818_18	112237	196661	112237	70603	29923	14088	26.66054866
20220322_aDNA_TC-Cacnes-3-16S_5000CFU_818_18	4729	9837	4729	3493	700	326	14.80228378
20220322_aDNA_Saureus-1-16S_10CFU_819_18	278	334	278	126	0	0	0
20220322_aDNA_Saureus-2-16S_10CFU_819_18	514	413	514	74	0	0	0
20220322_aDNA_Saureus-3-16S_10CFU_819_18	27	61	27	14	0	0	0
20220322_aDNA_Saureus-1-16S_100CFU_819_18	1451	888	1451	339	0	0	0
20220322_aDNA_Saureus-2-16S_100CFU_819_18	15	27	15	7	0	0	0
20220322_aDNA_Saureus-3-16S_100CFU_819_18	99	132	99	41	0	0	0
20220322_aDNA_TC-Saureus-1-16S_10CFU_819_18	131	71	131	16	87	66	66.41221374
20220322_aDNA_TC-Saureus-2-16S_10CFU_819_18	1997	165	1997	28	1886	1855	94.44166249
20220322_aDNA_TC-Saureus-3-16S_10CFU_819_18	1753	78	1753	9	1273	1075	72.61836851
20220322_aDNA_TC-Saureus-1-16S_100CFU_819_18	923	5	923	2	726	642	78.65655471
20220322_aDNA_TC-Saureus-2-16S_100CFU_819_18	1691	453	1691	63	1244	1059	73.56593732
20220322_aDNA_TC-Saureus-3-16S_100CFU_819_18	308	82	308	36	161	123	52.27272727
20220323_DNA_Cacnes-1_500CFU_820_18	4255	65	4255	247	0	0	0
20220323_DNA_Cacnes-2_500CFU_820_18	4224	251	4224	255	0	0	0
20220323_DNA_Cacnes-3_500CFU_820_18	4638	128	4638	232	0	0	0
20220323_DNA_Cacnes-1_5000CFU_820_18	3153	41	3153	142	0	0	0
20220323_DNA_Cacnes-2_5000CFU_820_18	5323	52	5323	278	0	0	0
20220323_DNA_Cacnes-3_5000CFU_820_18	3846	70	3846	194	0	0	0
20220323_DNA_TC-Cacnes-1_500CFU_820_18	314175	17	314175	247	280739	292560	89.35752367
20220323_DNA_TC-Cacnes-2_500CFU_820_18	275099	11	275099	112	243756	256293	88.60664706
20220323_DNA_TC-Cacnes-3_500CFU_820_18	250995	6	250995	108	224866	235210	89.58983247
20220323_DNA_TC-Cacnes-1_5000CFU_820_18	267963	22	267963	101	237650	247936	88.68761732
20220323_DNA_TC-Cacnes-2_5000CFU_820_18	421887	5	421887	286	367149	386882	87.02543572
20220323_DNA_TC-Cacnes-3_5000CFU_820_18	36555	3	36555	96	26778	30644	73.25400082
20220323_DNA_Saureus-1_10CFU_821_18	667	23	667	36	0	0	0
20220323_DNA_Saureus-2_10CFU_821_18	613	15	613	29	0	0	0
20220323_DNA_Saureus-3_10CFU_821_18	101	7	101	10	0	0	0
20220323_DNA_Saureus-1_100CFU_821_18	545	7	545	33	0	0	0
20220323_DNA_Saureus-2_100CFU_821_18	1139	9	1139	60	0	0	0
20220323_DNA_Saureus-3_100CFU_821_18	543	16	543	41	0	0	0
20220323_DNA_TC-Saureus-1_10CFU_821_18	135538	1	135538	48	126233	129420	93.13476663
20220323_DNA_TC-Saureus-2_10CFU_821_18	0	0	145939	29	135369	138838	93.13476663
20220323_DNA_TC-Saureus-3_10CFU_821_18	152673	2	152673	32	141860	146092	92.91754272
20220323_DNA_TC-Saureus-1_100CFU_821_18	0	0	98688	24	92088	94305	92.91754272
20220323_DNA_TC-Saureus-2_100CFU_821_18	201473	1	201473	63	186888	192344	92.76081659
20220323_DNA_TC-Saureus-3_100CFU_821_18	214944	4	214944	33	199611	205522	92.86651407
