## Supplementary Table 6. Rationale for choice of XG Boost for "Machine-learning based detection of adventitious microbes in T-cell therapy cultures using long read sequencing"

### Sheet: Centrifuge-sample-model
	Model	Accuracy	AUC	Recall	Prec.	F1	Kappa	MCC	TT (Sec)
catboost	CatBoost Classifier	0.9998	1	0.9999	0.9999	0.9999	0.9985	0.9985	1.075
xgboost	Extreme Gradient Boosting	0.9996	1	0.9997	0.9999	0.9998	0.9978	0.9978	0.158
gbc	Gradient Boosting Classifier	0.9995	1	0.9996	0.9999	0.9997	0.9971	0.9971	0.578
lightgbm	Light Gradient Boosting Machine	0.9992	1	0.9997	0.9993	0.9995	0.9948	0.9948	0.048
dt	Decision Tree Classifier	0.9989	0.997	0.9993	0.9995	0.9994	0.9934	0.9934	0.01
ada	Ada Boost Classifier	0.9988	0.9996	0.9992	0.9995	0.9993	0.9926	0.9927	0.122
rf	Random Forest Classifier	0.9977	1	1	0.9975	0.9987	0.9858	0.9859	0.095
knn	K Neighbors Classifier	0.9951	0.9987	0.9971	0.9975	0.9973	0.9698	0.9699	0.016
et	Extra Trees Classifier	0.9594	0.9931	0.9995	0.9578	0.9782	0.6891	0.7235	0.065
lda	Linear Discriminant Analysis	0.9161	0.8572	0.9808	0.9307	0.9551	0.3178	0.3471	0.011
ridge	Ridge Classifier	0.9136	0	0.9985	0.9144	0.9546	0.0841	0.1715	0.003
dummy	Dummy Classifier	0.9103	0.5	1	0.9103	0.9531	0	0	0.004
lr	Logistic Regression	0.9097	0.8341	0.9979	0.9114	0.9527	0.0218	0.0523	0.017
svm	SVM - Linear Kernel	0.9091	0	0.9985	0.9103	0.9524	-0.0002	-0.0001	0.007
qda	Quadratic Discriminant Analysis	0.7839	0.9236	0.7687	0.9921	0.8662	0.3489	0.4436	0.008
nb	Naive Bayes	0.5364	0.8109	0.4925	0.9964	0.6588	0.1433	0.2724	0.003

### Sheet: Centrifuge-species-model
	Model	Accuracy	AUC	Recall	Prec.	F1	Kappa	MCC	TT (Sec)
lightgbm	Light Gradient Boosting Machine	0.9709	0.9746	0.611	0.8904	0.7234	0.7087	0.7234	0.056
catboost	CatBoost Classifier	0.9703	0.9741	0.5975	0.8928	0.7143	0.6993	0.7159	1.097
xgboost	Extreme Gradient Boosting	0.9701	0.9728	0.6245	0.8614	0.7226	0.7072	0.7183	0.279
et	Extra Trees Classifier	0.9656	0.9669	0.4981	0.9114	0.6417	0.6254	0.6582	0.067
rf	Random Forest Classifier	0.9646	0.9595	0.4884	0.9032	0.6313	0.6146	0.6481	0.124
gbc	Gradient Boosting Classifier	0.9623	0.9554	0.5157	0.8138	0.6293	0.6106	0.6293	0.577
ada	Ada Boost Classifier	0.952	0.9385	0.4283	0.6825	0.524	0.5003	0.5165	0.123
ridge	Ridge Classifier	0.9452	0	0.2024	0.7117	0.3134	0.2944	0.3594	0.004
lda	Linear Discriminant Analysis	0.9447	0.913	0.4128	0.5802	0.4808	0.4527	0.4607	0.011
lr	Logistic Regression	0.9439	0.8832	0.2452	0.6319	0.352	0.3288	0.3701	0.065
dt	Decision Tree Classifier	0.9424	0.7812	0.5971	0.5364	0.5641	0.5333	0.5348	0.023
knn	K Neighbors Classifier	0.9413	0.8217	0.2157	0.5846	0.3134	0.2895	0.3301	0.024
dummy	Dummy Classifier	0.9375	0.5	0	0	0	0	0	0.003
svm	SVM - Linear Kernel	0.9324	0	0.3384	0.4982	0.3792	0.3466	0.365	0.009
qda	Quadratic Discriminant Analysis	0.9144	0.9011	0.5235	0.3744	0.4354	0.3907	0.3977	0.008
nb	Naive Bayes	0.909	0.8439	0.4006	0.3187	0.3533	0.3053	0.3085	0.004

### Sheet: HSBLASTn-sample-model
	Model	Accuracy	AUC	Recall	Prec.	F1	Kappa	MCC	TT (Sec)
xgboost	Extreme Gradient Boosting	0.9997	1	0.9999	0.9998	0.9998	0.9988	0.9988	0.237
catboost	CatBoost Classifier	0.9996	0.9999	1	0.9995	0.9998	0.9983	0.9983	1.236
knn	K Neighbors Classifier	0.9995	0.9999	0.9994	1	0.9997	0.9979	0.9979	0.151
lightgbm	Light Gradient Boosting Machine	0.9994	0.9996	0.9997	0.9997	0.9997	0.9975	0.9975	0.056
gbc	Gradient Boosting Classifier	0.9991	0.9993	0.9999	0.9991	0.9995	0.9963	0.9963	0.818
dt	Decision Tree Classifier	0.9987	0.9972	0.9993	0.9992	0.9992	0.9946	0.9946	0.024
ada	Ada Boost Classifier	0.9981	0.9996	0.999	0.9988	0.9989	0.9921	0.9922	0.167
rf	Random Forest Classifier	0.9978	0.9999	0.9998	0.9977	0.9987	0.9908	0.9908	0.128
et	Extra Trees Classifier	0.9828	0.9987	0.9995	0.9809	0.9901	0.9243	0.9269	0.069
lda	Linear Discriminant Analysis	0.877	0.8796	0.9784	0.8897	0.932	0.3074	0.3518	0.014
ridge	Ridge Classifier	0.8675	0	0.9992	0.8671	0.9285	0.0858	0.1999	0.004
dummy	Dummy Classifier	0.8608	0.5	1	0.8608	0.9252	0	0	0.003
lr	Logistic Regression	0.8577	0.8414	0.9788	0.8717	0.9221	0.1251	0.1638	0.349
svm	SVM - Linear Kernel	0.779	0	0.8849	0.7761	0.8263	0.0085	0.0086	0.008
qda	Quadratic Discriminant Analysis	0.6134	0.9243	0.5515	0.999	0.7105	0.2539	0.38	0.009
nb	Naive Bayes	0.5354	0.7163	0.4661	0.9875	0.6332	0.1815	0.3029	0.118

### Sheet: HSBLASTn-species-model
	Model	Accuracy	AUC	Recall	Prec.	F1	Kappa	MCC	TT (Sec)
lightgbm	Light Gradient Boosting Machine	0.992	0.999	0.9713	0.9958	0.9834	0.9781	0.9783	0.062
catboost	CatBoost Classifier	0.9914	0.9986	0.9684	0.9962	0.9821	0.9764	0.9766	1.224
xgboost	Extreme Gradient Boosting	0.9911	0.9986	0.9697	0.9937	0.9815	0.9756	0.9758	0.374
gbc	Gradient Boosting Classifier	0.9772	0.9933	0.9269	0.9786	0.952	0.937	0.9377	0.794
rf	Random Forest Classifier	0.9723	0.9933	0.9036	0.9816	0.9409	0.9229	0.9243	0.145
et	Extra Trees Classifier	0.9671	0.9935	0.8795	0.9838	0.9287	0.9074	0.9098	0.073
dt	Decision Tree Classifier	0.9584	0.9453	0.9198	0.9108	0.9151	0.8876	0.8877	0.029
ada	Ada Boost Classifier	0.9432	0.9799	0.8571	0.905	0.8803	0.8431	0.8437	0.166
knn	K Neighbors Classifier	0.9154	0.9482	0.8193	0.8322	0.8254	0.7696	0.7699	0.108
ridge	Ridge Classifier	0.8656	0	0.6273	0.7791	0.6947	0.6098	0.6159	0.005
lda	Linear Discriminant Analysis	0.8611	0.9033	0.6639	0.7408	0.6999	0.6099	0.6117	0.014
qda	Quadratic Discriminant Analysis	0.7904	0.9023	0.8629	0.5445	0.6676	0.5258	0.5556	0.009
lr	Logistic Regression	0.7579	0.6095	0.0137	0.2027	0.0257	0.0169	0.0391	0.097
dummy	Dummy Classifier	0.7562	0.5	0	0	0	0	0	0.003
svm	SVM - Linear Kernel	0.7042	0	0.1075	0.0682	0.0519	0.006	0.0077	0.015
nb	Naive Bayes	0.6479	0.6348	0.4092	0.4631	0.3258	0.136	0.1745	0.083
